# SON and SRRM2 form nuclear speckles in human cells

**DOI:** 10.1101/2020.06.19.160762

**Authors:** İbrahim Avşar Ilık, Michal Malszycki, Anna Katharina Lübke, Claudia Schade, David Meierhofer, Tuğçe Aktaş

## Abstract

The nucleus of higher eukaryotes is a highly compartmentalized and dynamic organelle consisting of several biomolecular condensates that regulate gene expression at multiple levels (1, 2). First reported more than 100 years ago by Ramon y Cajal, nuclear speckles (NS) are among the most prominent of such condensates (3). Despite their prevalence, research on the function of NS is virtually restricted to colocalization analyses, since an organizing core, without which NS cannot form, remains unidentified (4, 5). The monoclonal antibody SC35, which was raised against a spliceosomal extract, is a frequently used reagent to mark NS since its debut in 1990 (6). Unexpectedly, we found that this antibody has been misidentified and the main target of SC35 mAb is SRRM2, a large (∼300 kDa), spliceosome-associated (7) protein with prominent intrinsically disordered regions (IDRs) that sharply localizes to NS (8). Here we show that, the elusive core of NS is formed by SON and SRRM2, since depletion of SON leads only to a partial disassembly of NS, while combined depletion of SON together with SRRM2, but not other NS associated factors, or depletion of SON in a cell line where IDRs of SRRM2 are genetically deleted, leads to a near-complete dissolution of NS. This work, therefore, paves the way to study the role of NS under diverse physiological and stress conditions.
