## Supplemental Table 1 for "SON and SRRM2 form nuclear speckles in human cells"

### Sheet: oligos for cloning of SRSF1-12
Name	oligo sequence
SRSF1 cDNA - SRSF1-F	GACGATGATGACAAGGATATGTCGGGAGGTGGTGTGAT
SRSF1 cDNA - SRSF1-R	CCACTGTGCTGGATTGATTTAATCCATCTCTTCAGATATGTGAGA
SRSF2 cDNA - SRSF2-F	GACGATGATGACAAGGATATGAGCTACGGCCGCC
SRSF2 cDNA - SRSF2-R	CCACTGTGCTGGATTGATTTAAGAGGACACCGCTCCTTC
SRSF3 cDNA - SRSF3-F	GACGATGATGACAAGGATATGCATCGTGATTCCTGTCCA
SRSF3 cDNA - SRSF3-R	CCACTGTGCTGGATTGATCTATTTCCTTTCATTTGACCTAGATCGA
SRSF4 cDNA - SRSF4-F	GACGATGATGACAAGGATATGCCGCGGGTGTACATC
SRSF4 cDNA - SRSF4-R	CCACTGTGCTGGATTGATTTAGGACCTTGAGTGGGACCT
SRSF5 cDNA - SRSF5-F	GACGATGATGACAAGGATATGAGTGGCTGTCGGGTATTC
SRSF5 cDNA - SRSF5-R	CCACTGTGCTGGATTGATTTAATTGCCACTGTCAACTGATCTG
SRSF6 cDNA - SRSF6-F	GACGATGATGACAAGGATATGCCGCGCGTCTACATAG
SRSF6 cDNA - SRSF6-R	CCACTGTGCTGGATTGATTTAATCTCTGGAACTCGACCTGG
SRSF7 cDNA - SRSF7-F	GACGATGATGACAAGGATATGTCGCGTTACGGGCG
SRSF7 cDNA - SRSF7-R	CCACTGTGCTGGATTGATTCAGTCCATTCTTTCAGGACTTG
SRSF8 cDNA - SRSF8-F	GACGATGATGACAAGGATATGAGCTGCGGCCGC
SRSF8 cDNA - SRSF8-R	CCACTGTGCTGGATTGATTTAAGAGGACATCTGTCCTTCCT
SRSF9 cDNA - SRSF9-F	GACGATGATGACAAGGATATGTCGGGCTGGGCGG
SRSF9 cDNA - SRSF9-R	CCACTGTGCTGGATTGATTCAGTAGGGCCTGAAAGGAGA
SRSF10 cDNA - SRSF10-F	GACGATGATGACAAGGATATGTCCCGCTACCTGCGT
SRSF10 cDNA - SRSF10-R	CCACTGTGCTGGATTGATTCAGTGGCCACTGGACTTAG
SRSF11 cDNA - SRSF11-F	GACGATGATGACAAGGATATGAGCAACACTACCGTCGT
SRSF11 cDNA - SRSF11-R	CCACTGTGCTGGATTGATTCAGTCACTCATATCCATGTCTTCT
SRSF12 cDNA - SRSF12-F	GACGATGATGACAAGGATATGTCTCGCTACACGAGGC
SRSF12 cDNA - SRSF12-R	CCACTGTGCTGGATTGATTCACCAACTGTTTTTATGACGA
Cloned into pcDNA5/FRT/TO with an N-terminal 6His-BIO-6His-3FLAG tag using Gibson cloning

### Sheet: guide RNAs
Name	guide RNA sequence	Frame selector used for CRISPaint	deleted amino acids from SRRM2 C-term
SRRM2_CRISPaint_0_up	CACCGCCATGAGACACCGCTCCTCC	FrameSelector: 0	deleted a.a.: 4
SRRM2_CRISPaint_0_down	AAACGGAGGAGCGGTGTCTCATGGC
SRRM2_CRISPaint_1_up	CACCGCTAGAGCGCCTCTTCCGTT	FrameSelector: 2	deleted a.a.: 150
SRRM2_CRISPaint_1_down	AAACAACGGAAGAGGCGCTCTAGC
SRRM2_CRISPaint_2_up	CACCGATTGGTCTGAAAAAGCAGA	FrameSelector: 0	deleted a.a.: 299
SRRM2_CRISPaint_2_down	AAACTCTGCTTTTTCAGACCAATC
SRRM2_CRISPaint_3_up	CACCGCTTGCTGCAGGACAGACAT	FrameSelector: 0	deleted a.a.: 606
SRRM2_CRISPaint_3_down	AAACATGTCTGTCCTGCAGCAAGC
SRRM2_CRISPaint_4_up	CACCGAACATCTCCGGTCACCCGA	FrameSelector: 0	deleted a.a.: 868
SRRM2_CRISPaint_4_down	AAACTCGGGTGACCGGAGATGTTC
SRRM2_CRISPaint_5_up	CACCGCGTGAAGACCTCGATTTTT	FrameSelector: 2	deleted a.a.: 1014
SRRM2_CRISPaint_5_down	AAACAAAAATCGAGGTCTTCACGC
SRRM2_CRISPaint_6_up	CACCGTTTCCAGCTGATTAAGAAA	FrameSelector: 0	deleted a.a.: 1393
SRRM2_CRISPaint_6_down	AAACTTTCTTAATCAGCTGGAAAC
SRRM2_CRISPaint_7_up	CACCGACATTCCAGATTTCAACAT	FrameSelector: 0	deleted a.a.: 1626
SRRM2_CRISPaint_7_down	AAACATGTTGAAATCTGGAATGTC
SRRM2_CRISPaint_8_up	CACCGGCGTTCTAGATTTAGCTTT	FrameSelector: 0	deleted a.a.: 1947
SRRM2_CRISPaint_8_down	AAACAAAGCTAAATCTAGAACGCC
SRRM2_CRISPaint_9_up	CACCGGTCTAGGTCAGCAAGGCGA	FrameSelector: 0	deleted a.a.: 2194
SRRM2_CRISPaint_9_down	AAACTCGCCTTGCTGACCTAGACC
SRRM2_CRISPaint_10_up	CACCGCTGGCATGCCGAGAAACTT	FrameSelector: 2	deleted a.a.: 2322
SRRM2_CRISPaint_10_down	AAACAAGTTTCTCGGCATGCCAGC

### Sheet: oligos for PCR screen
Name	internal oligo name	oligo sequence	PCR product
SRRM2_truncations_UNIVERSAL_REVERSE_FOR_GFP_INSERTIONS	taD214	TCTTGTACTTGCCGTCGTCC
SRRM2_tr0_forward	taD177	CCCCGGAAGCCAATAGACTC	taD214-177 product: 703bp
SRRM2_tr1_forward	taD216	TTGATCCCTTATGCTGCGGG	taD214-216 product: 647bp
SRRM2_tr2_forward	taD217	TGTCAGTGGCAGAACCTCAC	taD214-217 product: 536bp
SRRM2_tr3_forward	taD218	TTCTCGAAGTCGCTCACCAC	taD214-218 product: 668bp
SRRM2_tr4_forward	taD219	ATCCAGATCCAGAACGCCAC	taD214-219 product: 557bp
SRRM2_tr5_forward	taD220	TAGGTCTGGTTCCTCCCCTG	taD214-220product: 777bp
SRRM2_tr6_forward	taD221	AATGGCCTCATCTTGGGGTG	taD214-221product: 530bp
SRRM2_tr7_forward	taD222	TCAAAGTTGCCCTGGATCCC	taD214-222product: 653bp
SRRM2_tr8_forward	taD223	CCAAGACGAGGAAGATCCCG	taD214-223product: 679bp
SRRM2_tr9_forward	taD224	CTCACATGGCCGAGCAAAAC	taD214-224product: 641bp
SRRM2_tr10_forward	taD225	ATCTGCAACTCGACCTAGCC	taD214-225product: 606bp
No_insertion_check_SRRM2_tr0_reverse (forward=taD216)	taD179	CTCATGGGGGACAGTAGGGA	taD177-179product: 939bp
No_insertion_check_SRRM2_tr1_reverse (forward=taD216)	taD226	GCCCCTTCTCTGGACAAGTC	taD216-226product: 571bp
No_insertion_check_SRRM2_tr2_reverse (forward=taD217)	taD227	CCCCAACCCATCCCCAATAC	taD217-227product: 617bp
No_insertion_check_SRRM2_tr3_reverse (forward=taD218)	taD228	GAGACTCAGAGCTGCCAAGG	taD218-228product: 811bp
No_insertion_check_SRRM2_tr4_reverse (forward=taD219)	taD229	GGGACATGCTAGGACGACTG	taD219-229product: 605bp
No_insertion_check_SRRM2_tr5_reverse (forward=taD220)	taD230	TCTGGACCTACGTCGGCTTA	taD220-230product: 880bp
No_insertion_check_SRRM2_tr6_reverse (forward=taD221)	taD231	GGAGTCCCAGACCCATCTCT	taD221-231product: 462bp
No_insertion_check_SRRM2_tr7_reverse (forward=taD222)	taD232	CTTGGCGGGGTTCTAAGTGT	taD222-232product: 555bp
No_insertion_check_SRRM2_tr8_reverse (forward=taD223)	taD233	GGACCCTGAGCAGCTATGTC	taD223-233product: 594bp
No_insertion_check_SRRM2_tr9_reverse (forward=taD224)	taD234	GTCGTACTGGTGATCGGGTC	taD224-234product: 512bp
No_insertion_check_SRRM2_tr10_reverse (forward=taD224)	taD235	TTCTGCTCCTAGACCAGCCT	taD225-235product: 605bp
